# Purinergic signalling and calcium dynamics: potential drivers in the onset of coordinated intestinal motility in human fetal development

**DOI:** 10.1101/2025.04.17.649306

**Authors:** Benjamin Jevans, Atchariya Chanpong, Luca Peruzza, Silvia Perin, Ben Cairns, Parth Tagdiwala, Pieter Vanden Berghe, Grant W Hennig, Conor J McCann

## Abstract

**Background and aims:** Intestinal motility relies on inputs from multiple cells within a complex neuromuscular syncytium located in the gut wall. While it is known that motility is dependent on the development of motor patterns which govern coordinated contractile activity within the gut wall, knowledge regarding the onset of coordinated motor activity in humans is still lacking. This study assessed the emergence of coordinated motor patterns, and the molecular mechanisms underpinning developing motility, in the human fetal gut.

**Methods:** Human fetal gut samples (obtained via the MRC-Wellcome Trust Human Developmental Biology Resource-UK) were characterised by live imaging, spatiotemporal mapping, immunohistochemistry and RNAseq.

**Results:** Human small intestinal samples displayed the presence of key cell types including enteric neurons, interstitial cells of Cajal, platelet-derived growth factor receptor alpha positive (PDGFRα+) cells and smooth muscle at post conception week (PCW) 12. Between PCW12 and PCW16, functional assessment revealed a marked increase in the velocity (p= 0.0341) of propagating contractions. Subsequently, between PCW16 and PCW20 the number of contraction initiation sites reduced drastically (p=0.0053), enabling the emergence of long-distance propagating contractions. Expression analyses showed the development of coordinated motor activity was coincident with increased expression of various genes involved in calcium and purinergic signalling pathways.

**Conclusions:** These findings provide the first direct mechanistic evidence of the temporal development of coordinated contractile activity in the human fetal intestine, highlighting the role of calcium dynamics, purinergic signalling and interstitial cells in early stages of human motility development, potentially informing an improved understanding of the pathogenesis of gut motility disorders.
