## Supplementary data file 3 for "Purinergic signalling and calcium dynamics: potential drivers in the onset of coordinated intestinal motility in human fetal development"

### Sheet: Summary
# GSEA Analysis results. First sheet is the comparison PCW16 vs PCW12. Second sheet is the comparison PCW20 vs PCW12. Last sheet contains the list of pathways tested during GSEA

### Sheet: PCW16 vs PCW20
ID	Description	setSize	enrichmentScore	NES	pvalue	p.adjust	qvalue	rank	leading_edge	core_enrichment
REACTOME_PRESYNAPTIC_NICOTINIC_ACETYLCHOLINE_RECEPTORS.v2022.1.Hs	REACTOME_PRESYNAPTIC_NICOTINIC_ACETYLCHOLINE_RECEPTORS.v2022.1.Hs	8	-0.855489	-1.86684	0.00174171	0.0278674	0.0201672	1774	tags=75%, list=10%, signal=68%	CHRNB4/CHRNA5/CHRNA4/CHRNB2/CHRNG/CHRNA2
REACTOME_HIGHLY_CALCIUM_PERMEABLE_NICOTINIC_ACETYLCHOLINE_RECEPTORS.v2022.1.Hs	REACTOME_HIGHLY_CALCIUM_PERMEABLE_NICOTINIC_ACETYLCHOLINE_RECEPTORS.v2022.1.Hs	6	-0.861458	-1.73551	0.00648328	0.0345775	0.0250232	1774	tags=83%, list=10%, signal=75%	CHRNB4/CHRNA5/CHRNA4/CHRNB2/CHRNA2
REACTOME_HIGHLY_CALCIUM_PERMEABLE_POSTSYNAPTIC_NICOTINIC_ACETYLCHOLINE_RECEPTORS.v2022.1.Hs	REACTOME_HIGHLY_CALCIUM_PERMEABLE_POSTSYNAPTIC_NICOTINIC_ACETYLCHOLINE_RECEPTORS.v2022.1.Hs	6	-0.861458	-1.73551	0.00648328	0.0345775	0.0250232	1774	tags=83%, list=10%, signal=75%	CHRNB4/CHRNA5/CHRNA4/CHRNB2/CHRNA2
KEGG_CALCIUM_SIGNALING_PATHWAY.v2022.1.Hs	KEGG_CALCIUM_SIGNALING_PATHWAY.v2022.1.Hs	154	0.426228	1.47547	0.00974916	0.0389966	0.0282213	2853	tags=32%, list=16%, signal=28%	LHCGR/AVPR1A/P2RX1/CD38/GRPR/CYSLTR2/ATP2A3/P2RX5/HTR7/NOS2/PTAFR/CYSLTR1/PLN/PRKCB/OXTR/PLCB2/HRH1/GRIN2A/PLCB4/P2RX7/GNA15/P2RX2/SPHK1/PTGER1/RYR1/PDE1B/RYR3/PTGER3/TACR2/BDKRB2/ITPR1/ITPKB/SLC8A2/CAMK4/SLC8A3/GRIN1/CACNA1S/ADCY7/PLCG2/HRH2/PDE1C/CACNA1C/MYLK/PDGFRB/GRIN2D/CALML6/ITPR2/PTK2B/ADORA2A/PRKCG
REACTOME_HIGHLY_SODIUM_PERMEABLE_POSTSYNAPTIC_ACETYLCHOLINE_NICOTINIC_RECEPTORS.v2022.1.Hs	REACTOME_HIGHLY_SODIUM_PERMEABLE_POSTSYNAPTIC_ACETYLCHOLINE_NICOTINIC_RECEPTORS.v2022.1.Hs	6	-0.817728	-1.64741	0.0251628	0.0805211	0.0582718	1774	tags=67%, list=10%, signal=60%	CHRNB4/CHRNA4/CHRNB2/CHRNG

### Sheet: PCW20 vs PCW12
ID	Description	setSize	enrichmentScore	NES	pvalue	p.adjust	qvalue	rank	leading_edge	core_enrichment
REACTOME_HIGHLY_CALCIUM_PERMEABLE_NICOTINIC_ACETYLCHOLINE_RECEPTORS.v2022.1.Hs	REACTOME_HIGHLY_CALCIUM_PERMEABLE_NICOTINIC_ACETYLCHOLINE_RECEPTORS.v2022.1.Hs	6	-0.866799	-1.73055	0.00355562	0.0284449	0.0224565	819	tags=100%, list=5%, signal=96%	CHRNB2/CHRNA5/CHRNA4/CHRNA2/CHRNB4
REACTOME_HIGHLY_CALCIUM_PERMEABLE_POSTSYNAPTIC_NICOTINIC_ACETYLCHOLINE_RECEPTORS.v2022.1.Hs	REACTOME_HIGHLY_CALCIUM_PERMEABLE_POSTSYNAPTIC_NICOTINIC_ACETYLCHOLINE_RECEPTORS.v2022.1.Hs	6	-0.866799	-1.73055	0.00355562	0.0284449	0.0224565	819	tags=100%, list=5%, signal=96%	CHRNB2/CHRNA5/CHRNA4/CHRNA2/CHRNB4
REACTOME_PRESYNAPTIC_NICOTINIC_ACETYLCHOLINE_RECEPTORS.v2022.1.Hs	REACTOME_PRESYNAPTIC_NICOTINIC_ACETYLCHOLINE_RECEPTORS.v2022.1.Hs	8	-0.745093	-1.60084	0.0217298	0.115892	0.0914937	3257	tags=75%, list=18%, signal=62%	CHRNG/CHRNE/CHRNA5/CHRNA4/CHRNA2/CHRNB4
WP_PURINERGIC_SIGNALING.v2022.1.Hs	WP_PURINERGIC_SIGNALING.v2022.1.Hs	31	0.588683	1.50832	0.036061	0.144244	0.113877	1435	tags=35%, list=8%, signal=33%	P2RX1/P2RY10/P2RY13/P2RX2/ADORA3/P2RY4/GNAT3/ADORA2B/ADORA1/P2RX5/P2RX7

### Sheet: Custom pathways
Pathway_name	Gene
BIOCARTA_NOS1_PATHWAY	NOS1
BIOCARTA_NOS1_PATHWAY	NOS1
BIOCARTA_NOS1_PATHWAY	NOS1
BIOCARTA_NOS1_PATHWAY	PRKCA
BIOCARTA_NOS1_PATHWAY	CALM1
BIOCARTA_NOS1_PATHWAY	NOS1
BIOCARTA_NOS1_PATHWAY	NOS1
BIOCARTA_NOS1_PATHWAY	GRIN1
BIOCARTA_NOS1_PATHWAY	GRIN2A
BIOCARTA_NOS1_PATHWAY	GRIN2B
BIOCARTA_NOS1_PATHWAY	GRIN2C
BIOCARTA_NOS1_PATHWAY	GRIN2D
BIOCARTA_NOS1_PATHWAY	PPP3CA
BIOCARTA_NOS1_PATHWAY	DLG4
BIOCARTA_NOS1_PATHWAY	PPP3CA
BIOCARTA_NOS1_PATHWAY	PPP3CA
BIOCARTA_NOS1_PATHWAY	GRIN2A
BIOCARTA_NOS1_PATHWAY	GRIN2A
BIOCARTA_NOS1_PATHWAY	PPP3CB
BIOCARTA_NOS1_PATHWAY	PPP3CB
BIOCARTA_NOS1_PATHWAY	PRKAR1B
BIOCARTA_NOS1_PATHWAY	PRKAR1B
BIOCARTA_NOS1_PATHWAY	PRKAR1B
BIOCARTA_NOS1_PATHWAY	PRKAR1B
BIOCARTA_NOS1_PATHWAY	PRKAR1B
BIOCARTA_NOS1_PATHWAY	GRIN1
BIOCARTA_NOS1_PATHWAY	GRIN1
BIOCARTA_NOS1_PATHWAY	NOS1
BIOCARTA_NOS1_PATHWAY	NOS1
BIOCARTA_NOS1_PATHWAY	NOS1
BIOCARTA_NOS1_PATHWAY	PRKACB
BIOCARTA_NOS1_PATHWAY	PRKACB
BIOCARTA_NOS1_PATHWAY	PRKACB
BIOCARTA_NOS1_PATHWAY	PRKACB
BIOCARTA_NOS1_PATHWAY	PRKACB
BIOCARTA_NOS1_PATHWAY	PRKACB
BIOCARTA_NOS1_PATHWAY	PPP3CC
BIOCARTA_NOS1_PATHWAY	PPP3CC
BIOCARTA_NOS1_PATHWAY	DLG4
BIOCARTA_NOS1_PATHWAY	CALM2
BIOCARTA_NOS1_PATHWAY	PRKACB
BIOCARTA_NOS1_PATHWAY	PRKACG
BIOCARTA_NOS1_PATHWAY	PRKAR1A
BIOCARTA_NOS1_PATHWAY	PRKAR1B
BIOCARTA_NOS1_PATHWAY	PRKAR2B
BIOCARTA_NOS1_PATHWAY	PRKCA
BIOCARTA_NOS1_PATHWAY	PRKCB
BIOCARTA_NOS1_PATHWAY	PRKAR2A
BIOCARTA_NOS1_PATHWAY	CALM3
BIOCARTA_NOS1_PATHWAY	PPP3CC
BIOCARTA_NOS1_PATHWAY	CALM1
BIOCARTA_NOS1_PATHWAY	GRIN1
BIOCARTA_NOS1_PATHWAY	PPP3CB
BIOCARTA_NOS1_PATHWAY	GRIN1
BIOCARTA_NOS1_PATHWAY	PRKACB
BIOCARTA_NOS1_PATHWAY	PRKACB
BIOCARTA_NOS1_PATHWAY	PRKAR1A
BIOCARTA_NOS1_PATHWAY	PRKAR1A
BIOCARTA_NOS1_PATHWAY	PRKCB
GOBP_ENTERIC_NERVOUS_SYSTEM_DEVELOPMENT	RHOXF1
GOBP_ENTERIC_NERVOUS_SYSTEM_DEVELOPMENT	ARX
GOBP_ENTERIC_NERVOUS_SYSTEM_DEVELOPMENT	EDNRA
GOBP_ENTERIC_NERVOUS_SYSTEM_DEVELOPMENT	EDNRB
GOBP_ENTERIC_NERVOUS_SYSTEM_DEVELOPMENT	KIF26A
GOBP_ENTERIC_NERVOUS_SYSTEM_DEVELOPMENT	GDNF
GOBP_ENTERIC_NERVOUS_SYSTEM_DEVELOPMENT	SOX8
GOBP_ENTERIC_NERVOUS_SYSTEM_DEVELOPMENT	HLX
GOBP_ENTERIC_NERVOUS_SYSTEM_DEVELOPMENT	TLX2
GOBP_ENTERIC_NERVOUS_SYSTEM_DEVELOPMENT	PHOX2A
GOBP_ENTERIC_NERVOUS_SYSTEM_DEVELOPMENT	RET
GOBP_ENTERIC_NERVOUS_SYSTEM_DEVELOPMENT	PHACTR4
GOBP_ENTERIC_NERVOUS_SYSTEM_DEVELOPMENT	SOX10
GOBP_ENTERIC_NERVOUS_SYSTEM_DEVELOPMENT	PHOX2B
GOBP_ENTERIC_NERVOUS_SYSTEM_DEVELOPMENT	ISX
GOBP_PARASYMPATHETIC_NERVOUS_SYSTEM_DEVELOPMENT	ADARB1
GOBP_PARASYMPATHETIC_NERVOUS_SYSTEM_DEVELOPMENT	EGR2
GOBP_PARASYMPATHETIC_NERVOUS_SYSTEM_DEVELOPMENT	GDNF
GOBP_PARASYMPATHETIC_NERVOUS_SYSTEM_DEVELOPMENT	HOXB1
GOBP_PARASYMPATHETIC_NERVOUS_SYSTEM_DEVELOPMENT	HOXB2
GOBP_PARASYMPATHETIC_NERVOUS_SYSTEM_DEVELOPMENT	HES1
GOBP_PARASYMPATHETIC_NERVOUS_SYSTEM_DEVELOPMENT	PHOX2A
GOBP_PARASYMPATHETIC_NERVOUS_SYSTEM_DEVELOPMENT	PLXNA3
GOBP_PARASYMPATHETIC_NERVOUS_SYSTEM_DEVELOPMENT	ACKR3
GOBP_PARASYMPATHETIC_NERVOUS_SYSTEM_DEVELOPMENT	SEMA3F
GOBP_PARASYMPATHETIC_NERVOUS_SYSTEM_DEVELOPMENT	SIX1
GOBP_PARASYMPATHETIC_NERVOUS_SYSTEM_DEVELOPMENT	TBX1
GOBP_PARASYMPATHETIC_NERVOUS_SYSTEM_DEVELOPMENT	TFAP2A
GOBP_PARASYMPATHETIC_NERVOUS_SYSTEM_DEVELOPMENT	NRP2
GOBP_PARASYMPATHETIC_NERVOUS_SYSTEM_DEVELOPMENT	NRP1
GOBP_PARASYMPATHETIC_NERVOUS_SYSTEM_DEVELOPMENT	PHOX2B
GOBP_PARASYMPATHETIC_NERVOUS_SYSTEM_DEVELOPMENT	NAV2
GOBP_PARASYMPATHETIC_NERVOUS_SYSTEM_DEVELOPMENT	PLXNA4
GOBP_POSITIVE_REGULATION_OF_SYNAPTIC_TRANSMISSION_CHOLINERGIC	ADORA2A
GOBP_POSITIVE_REGULATION_OF_SYNAPTIC_TRANSMISSION_CHOLINERGIC	NALCN
GOBP_POSITIVE_REGULATION_OF_SYNAPTIC_TRANSMISSION_CHOLINERGIC	LAMA2
GOBP_POSITIVE_REGULATION_OF_SYNAPTIC_TRANSMISSION_CHOLINERGIC	TACR2
GOBP_POSITIVE_REGULATION_OF_SYNAPTIC_TRANSMISSION_CHOLINERGIC	TACR1
GOBP_REGULATION_OF_SYNAPTIC_TRANSMISSION_CHOLINERGIC	CHRNA3
GOBP_REGULATION_OF_SYNAPTIC_TRANSMISSION_CHOLINERGIC	ADORA2A
GOBP_REGULATION_OF_SYNAPTIC_TRANSMISSION_CHOLINERGIC	NALCN
GOBP_REGULATION_OF_SYNAPTIC_TRANSMISSION_CHOLINERGIC	LAMA2
GOBP_REGULATION_OF_SYNAPTIC_TRANSMISSION_CHOLINERGIC	ACHE
GOBP_REGULATION_OF_SYNAPTIC_TRANSMISSION_CHOLINERGIC	TACR2
GOBP_REGULATION_OF_SYNAPTIC_TRANSMISSION_CHOLINERGIC	TACR1
GOCC_VOLTAGE_GATED_SODIUM_CHANNEL_COMPLEX	SCN11A
GOCC_VOLTAGE_GATED_SODIUM_CHANNEL_COMPLEX	SCN3B
GOCC_VOLTAGE_GATED_SODIUM_CHANNEL_COMPLEX	SCN1A
GOCC_VOLTAGE_GATED_SODIUM_CHANNEL_COMPLEX	SCN1B
GOCC_VOLTAGE_GATED_SODIUM_CHANNEL_COMPLEX	SCN2A
GOCC_VOLTAGE_GATED_SODIUM_CHANNEL_COMPLEX	SCN2B
GOCC_VOLTAGE_GATED_SODIUM_CHANNEL_COMPLEX	SCN3A
GOCC_VOLTAGE_GATED_SODIUM_CHANNEL_COMPLEX	SCN4A
GOCC_VOLTAGE_GATED_SODIUM_CHANNEL_COMPLEX	SCN4B
GOCC_VOLTAGE_GATED_SODIUM_CHANNEL_COMPLEX	SCN5A
GOCC_VOLTAGE_GATED_SODIUM_CHANNEL_COMPLEX	SCN7A
GOCC_VOLTAGE_GATED_SODIUM_CHANNEL_COMPLEX	SCN8A
GOCC_VOLTAGE_GATED_SODIUM_CHANNEL_COMPLEX	SCN9A
GOCC_VOLTAGE_GATED_SODIUM_CHANNEL_COMPLEX	SCN10A
GOCC_VOLTAGE_GATED_SODIUM_CHANNEL_COMPLEX	CACNA1I
GOCC_VOLTAGE_GATED_SODIUM_CHANNEL_COMPLEX	CACNA1H
GOCC_VOLTAGE_GATED_SODIUM_CHANNEL_COMPLEX	CACNA1G
GOMF_CALCIUM_ACTIVATED_POTASSIUM_CHANNEL_ACTIVITY	KCNMB2
GOMF_CALCIUM_ACTIVATED_POTASSIUM_CHANNEL_ACTIVITY	CCT8L2
GOMF_CALCIUM_ACTIVATED_POTASSIUM_CHANNEL_ACTIVITY	KCNU1
GOMF_CALCIUM_ACTIVATED_POTASSIUM_CHANNEL_ACTIVITY	KCNMB3
GOMF_CALCIUM_ACTIVATED_POTASSIUM_CHANNEL_ACTIVITY	KCNMB4
GOMF_CALCIUM_ACTIVATED_POTASSIUM_CHANNEL_ACTIVITY	KCNK18
GOMF_CALCIUM_ACTIVATED_POTASSIUM_CHANNEL_ACTIVITY	KCNMA1
GOMF_CALCIUM_ACTIVATED_POTASSIUM_CHANNEL_ACTIVITY	KCNMB1
GOMF_CALCIUM_ACTIVATED_POTASSIUM_CHANNEL_ACTIVITY	KCNN1
GOMF_CALCIUM_ACTIVATED_POTASSIUM_CHANNEL_ACTIVITY	KCNN2
GOMF_CALCIUM_ACTIVATED_POTASSIUM_CHANNEL_ACTIVITY	KCNN3
GOMF_CALCIUM_ACTIVATED_POTASSIUM_CHANNEL_ACTIVITY	KCNN4
GOMF_CALCIUM_ACTIVATED_POTASSIUM_CHANNEL_ACTIVITY	PKD2L1
GOMF_VOLTAGE_GATED_CALCIUM_CHANNEL_ACTIVITY	CDK5
GOMF_VOLTAGE_GATED_CALCIUM_CHANNEL_ACTIVITY	CACNG3
GOMF_VOLTAGE_GATED_CALCIUM_CHANNEL_ACTIVITY	CACNG2
GOMF_VOLTAGE_GATED_CALCIUM_CHANNEL_ACTIVITY	CATSPER1
GOMF_VOLTAGE_GATED_CALCIUM_CHANNEL_ACTIVITY	TMC1
GOMF_VOLTAGE_GATED_CALCIUM_CHANNEL_ACTIVITY	TMC2
GOMF_VOLTAGE_GATED_CALCIUM_CHANNEL_ACTIVITY	CNR1
GOMF_VOLTAGE_GATED_CALCIUM_CHANNEL_ACTIVITY	TPCN2
GOMF_VOLTAGE_GATED_CALCIUM_CHANNEL_ACTIVITY	NCS1
GOMF_VOLTAGE_GATED_CALCIUM_CHANNEL_ACTIVITY	CALHM1
GOMF_VOLTAGE_GATED_CALCIUM_CHANNEL_ACTIVITY	CACNG5
GOMF_VOLTAGE_GATED_CALCIUM_CHANNEL_ACTIVITY	CACNG4
GOMF_VOLTAGE_GATED_CALCIUM_CHANNEL_ACTIVITY	HTR1B
GOMF_VOLTAGE_GATED_CALCIUM_CHANNEL_ACTIVITY	CATSPER3
GOMF_VOLTAGE_GATED_CALCIUM_CHANNEL_ACTIVITY	ITGAV
GOMF_VOLTAGE_GATED_CALCIUM_CHANNEL_ACTIVITY	CATSPER4
GOMF_VOLTAGE_GATED_CALCIUM_CHANNEL_ACTIVITY	OPRM1
GOMF_VOLTAGE_GATED_CALCIUM_CHANNEL_ACTIVITY	PKD2
GOMF_VOLTAGE_GATED_CALCIUM_CHANNEL_ACTIVITY	CACNA2D3
GOMF_VOLTAGE_GATED_CALCIUM_CHANNEL_ACTIVITY	CACHD1
GOMF_VOLTAGE_GATED_CALCIUM_CHANNEL_ACTIVITY	CACNG8
GOMF_VOLTAGE_GATED_CALCIUM_CHANNEL_ACTIVITY	CACNG7
GOMF_VOLTAGE_GATED_CALCIUM_CHANNEL_ACTIVITY	CACNG6
GOMF_VOLTAGE_GATED_CALCIUM_CHANNEL_ACTIVITY	RYR1
GOMF_VOLTAGE_GATED_CALCIUM_CHANNEL_ACTIVITY	TRPV1
GOMF_VOLTAGE_GATED_CALCIUM_CHANNEL_ACTIVITY	CACNA1A
GOMF_VOLTAGE_GATED_CALCIUM_CHANNEL_ACTIVITY	CACNA1B
GOMF_VOLTAGE_GATED_CALCIUM_CHANNEL_ACTIVITY	CACNA1C
GOMF_VOLTAGE_GATED_CALCIUM_CHANNEL_ACTIVITY	CACNA1D
GOMF_VOLTAGE_GATED_CALCIUM_CHANNEL_ACTIVITY	CACNA1E
GOMF_VOLTAGE_GATED_CALCIUM_CHANNEL_ACTIVITY	CACNA1F
GOMF_VOLTAGE_GATED_CALCIUM_CHANNEL_ACTIVITY	CACNA1S
GOMF_VOLTAGE_GATED_CALCIUM_CHANNEL_ACTIVITY	CACNA2D1
GOMF_VOLTAGE_GATED_CALCIUM_CHANNEL_ACTIVITY	CACNB1
GOMF_VOLTAGE_GATED_CALCIUM_CHANNEL_ACTIVITY	CACNB2
GOMF_VOLTAGE_GATED_CALCIUM_CHANNEL_ACTIVITY	CACNB3
GOMF_VOLTAGE_GATED_CALCIUM_CHANNEL_ACTIVITY	CACNB4
GOMF_VOLTAGE_GATED_CALCIUM_CHANNEL_ACTIVITY	CACNG1
GOMF_VOLTAGE_GATED_CALCIUM_CHANNEL_ACTIVITY	CACNA1I
GOMF_VOLTAGE_GATED_CALCIUM_CHANNEL_ACTIVITY	CACNA1H
GOMF_VOLTAGE_GATED_CALCIUM_CHANNEL_ACTIVITY	CACNA1G
GOMF_VOLTAGE_GATED_CALCIUM_CHANNEL_ACTIVITY	CACNA2D2
GOMF_VOLTAGE_GATED_CALCIUM_CHANNEL_ACTIVITY	TSPOAP1
GOMF_VOLTAGE_GATED_CALCIUM_CHANNEL_ACTIVITY	CACNA2D4
GOMF_VOLTAGE_GATED_POTASSIUM_CHANNEL_ACTIVITY	KCNE3
GOMF_VOLTAGE_GATED_POTASSIUM_CHANNEL_ACTIVITY	KCNJ18
GOMF_VOLTAGE_GATED_POTASSIUM_CHANNEL_ACTIVITY	HCN4
GOMF_VOLTAGE_GATED_POTASSIUM_CHANNEL_ACTIVITY	ABCC9
GOMF_VOLTAGE_GATED_POTASSIUM_CHANNEL_ACTIVITY	KCNK7
GOMF_VOLTAGE_GATED_POTASSIUM_CHANNEL_ACTIVITY	ENSG00000276289
GOMF_VOLTAGE_GATED_POTASSIUM_CHANNEL_ACTIVITY	LRRC38
GOMF_VOLTAGE_GATED_POTASSIUM_CHANNEL_ACTIVITY	KCNH8
GOMF_VOLTAGE_GATED_POTASSIUM_CHANNEL_ACTIVITY	KCNV2
GOMF_VOLTAGE_GATED_POTASSIUM_CHANNEL_ACTIVITY	KCNG3
GOMF_VOLTAGE_GATED_POTASSIUM_CHANNEL_ACTIVITY	LRRC55
GOMF_VOLTAGE_GATED_POTASSIUM_CHANNEL_ACTIVITY	KCNH4
GOMF_VOLTAGE_GATED_POTASSIUM_CHANNEL_ACTIVITY	KCNH3
GOMF_VOLTAGE_GATED_POTASSIUM_CHANNEL_ACTIVITY	KCNE5
GOMF_VOLTAGE_GATED_POTASSIUM_CHANNEL_ACTIVITY	KCNE4
GOMF_VOLTAGE_GATED_POTASSIUM_CHANNEL_ACTIVITY	KCNG2
GOMF_VOLTAGE_GATED_POTASSIUM_CHANNEL_ACTIVITY	KCNV1
GOMF_VOLTAGE_GATED_POTASSIUM_CHANNEL_ACTIVITY	KCNH5
GOMF_VOLTAGE_GATED_POTASSIUM_CHANNEL_ACTIVITY	KCNIP2
GOMF_VOLTAGE_GATED_POTASSIUM_CHANNEL_ACTIVITY	KCNK18
GOMF_VOLTAGE_GATED_POTASSIUM_CHANNEL_ACTIVITY	KCNT2
GOMF_VOLTAGE_GATED_POTASSIUM_CHANNEL_ACTIVITY	HCN1
GOMF_VOLTAGE_GATED_POTASSIUM_CHANNEL_ACTIVITY	KCNA1
GOMF_VOLTAGE_GATED_POTASSIUM_CHANNEL_ACTIVITY	KCNA2
GOMF_VOLTAGE_GATED_POTASSIUM_CHANNEL_ACTIVITY	KCNA3
GOMF_VOLTAGE_GATED_POTASSIUM_CHANNEL_ACTIVITY	KCNA4
GOMF_VOLTAGE_GATED_POTASSIUM_CHANNEL_ACTIVITY	KCNA5
GOMF_VOLTAGE_GATED_POTASSIUM_CHANNEL_ACTIVITY	KCNA6
GOMF_VOLTAGE_GATED_POTASSIUM_CHANNEL_ACTIVITY	KCNA7
GOMF_VOLTAGE_GATED_POTASSIUM_CHANNEL_ACTIVITY	KCNA10
GOMF_VOLTAGE_GATED_POTASSIUM_CHANNEL_ACTIVITY	KCNB1
GOMF_VOLTAGE_GATED_POTASSIUM_CHANNEL_ACTIVITY	KCNC1
GOMF_VOLTAGE_GATED_POTASSIUM_CHANNEL_ACTIVITY	KCNC2
GOMF_VOLTAGE_GATED_POTASSIUM_CHANNEL_ACTIVITY	KCNC3
GOMF_VOLTAGE_GATED_POTASSIUM_CHANNEL_ACTIVITY	KCNC4
GOMF_VOLTAGE_GATED_POTASSIUM_CHANNEL_ACTIVITY	KCND1
GOMF_VOLTAGE_GATED_POTASSIUM_CHANNEL_ACTIVITY	KCND2
GOMF_VOLTAGE_GATED_POTASSIUM_CHANNEL_ACTIVITY	KCND3
GOMF_VOLTAGE_GATED_POTASSIUM_CHANNEL_ACTIVITY	KCNE1
GOMF_VOLTAGE_GATED_POTASSIUM_CHANNEL_ACTIVITY	KCNF1
GOMF_VOLTAGE_GATED_POTASSIUM_CHANNEL_ACTIVITY	KCNG1
GOMF_VOLTAGE_GATED_POTASSIUM_CHANNEL_ACTIVITY	KCNH1
GOMF_VOLTAGE_GATED_POTASSIUM_CHANNEL_ACTIVITY	KCNH2
GOMF_VOLTAGE_GATED_POTASSIUM_CHANNEL_ACTIVITY	KCNJ1
GOMF_VOLTAGE_GATED_POTASSIUM_CHANNEL_ACTIVITY	KCNJ2
GOMF_VOLTAGE_GATED_POTASSIUM_CHANNEL_ACTIVITY	KCNJ3
GOMF_VOLTAGE_GATED_POTASSIUM_CHANNEL_ACTIVITY	KCNJ4
GOMF_VOLTAGE_GATED_POTASSIUM_CHANNEL_ACTIVITY	KCNJ5
GOMF_VOLTAGE_GATED_POTASSIUM_CHANNEL_ACTIVITY	KCNJ6
GOMF_VOLTAGE_GATED_POTASSIUM_CHANNEL_ACTIVITY	KCNJ8
GOMF_VOLTAGE_GATED_POTASSIUM_CHANNEL_ACTIVITY	KCNJ9
GOMF_VOLTAGE_GATED_POTASSIUM_CHANNEL_ACTIVITY	KCNJ10
GOMF_VOLTAGE_GATED_POTASSIUM_CHANNEL_ACTIVITY	KCNJ11
GOMF_VOLTAGE_GATED_POTASSIUM_CHANNEL_ACTIVITY	KCNJ12
GOMF_VOLTAGE_GATED_POTASSIUM_CHANNEL_ACTIVITY	KCNJ13
GOMF_VOLTAGE_GATED_POTASSIUM_CHANNEL_ACTIVITY	KCNJ14
GOMF_VOLTAGE_GATED_POTASSIUM_CHANNEL_ACTIVITY	KCNJ15
GOMF_VOLTAGE_GATED_POTASSIUM_CHANNEL_ACTIVITY	KCNJ16
GOMF_VOLTAGE_GATED_POTASSIUM_CHANNEL_ACTIVITY	KCNK1
GOMF_VOLTAGE_GATED_POTASSIUM_CHANNEL_ACTIVITY	KCNK2
GOMF_VOLTAGE_GATED_POTASSIUM_CHANNEL_ACTIVITY	KCNK3
GOMF_VOLTAGE_GATED_POTASSIUM_CHANNEL_ACTIVITY	KCNMA1
GOMF_VOLTAGE_GATED_POTASSIUM_CHANNEL_ACTIVITY	KCNN1
GOMF_VOLTAGE_GATED_POTASSIUM_CHANNEL_ACTIVITY	KCNN2
GOMF_VOLTAGE_GATED_POTASSIUM_CHANNEL_ACTIVITY	KCNN3
GOMF_VOLTAGE_GATED_POTASSIUM_CHANNEL_ACTIVITY	KCNQ1
GOMF_VOLTAGE_GATED_POTASSIUM_CHANNEL_ACTIVITY	KCNQ2
GOMF_VOLTAGE_GATED_POTASSIUM_CHANNEL_ACTIVITY	KCNQ3
GOMF_VOLTAGE_GATED_POTASSIUM_CHANNEL_ACTIVITY	KCNS1
GOMF_VOLTAGE_GATED_POTASSIUM_CHANNEL_ACTIVITY	KCNS2
GOMF_VOLTAGE_GATED_POTASSIUM_CHANNEL_ACTIVITY	KCNS3
GOMF_VOLTAGE_GATED_POTASSIUM_CHANNEL_ACTIVITY	LRRC26
GOMF_VOLTAGE_GATED_POTASSIUM_CHANNEL_ACTIVITY	LRRC52
GOMF_VOLTAGE_GATED_POTASSIUM_CHANNEL_ACTIVITY	KCNK4
GOMF_VOLTAGE_GATED_POTASSIUM_CHANNEL_ACTIVITY	KCNK9
GOMF_VOLTAGE_GATED_POTASSIUM_CHANNEL_ACTIVITY	PKD2
GOMF_VOLTAGE_GATED_POTASSIUM_CHANNEL_ACTIVITY	KCNK10
GOMF_VOLTAGE_GATED_POTASSIUM_CHANNEL_ACTIVITY	KCNQ5
GOMF_VOLTAGE_GATED_POTASSIUM_CHANNEL_ACTIVITY	KCNK13
GOMF_VOLTAGE_GATED_POTASSIUM_CHANNEL_ACTIVITY	KCNK12
GOMF_VOLTAGE_GATED_POTASSIUM_CHANNEL_ACTIVITY	KCNT1
GOMF_VOLTAGE_GATED_POTASSIUM_CHANNEL_ACTIVITY	HCN3
GOMF_VOLTAGE_GATED_POTASSIUM_CHANNEL_ACTIVITY	HCN2
GOMF_VOLTAGE_GATED_POTASSIUM_CHANNEL_ACTIVITY	SCN2B
GOMF_VOLTAGE_GATED_POTASSIUM_CHANNEL_ACTIVITY	SNAP25
GOMF_VOLTAGE_GATED_POTASSIUM_CHANNEL_ACTIVITY	ABCC8
GOMF_VOLTAGE_GATED_POTASSIUM_CHANNEL_ACTIVITY	KCNAB1
GOMF_VOLTAGE_GATED_POTASSIUM_CHANNEL_ACTIVITY	KCNH6
GOMF_VOLTAGE_GATED_POTASSIUM_CHANNEL_ACTIVITY	KCNK16
GOMF_VOLTAGE_GATED_POTASSIUM_CHANNEL_ACTIVITY	KCNAB2
GOMF_VOLTAGE_GATED_POTASSIUM_CHANNEL_ACTIVITY	KCNK5
GOMF_VOLTAGE_GATED_POTASSIUM_CHANNEL_ACTIVITY	KCNK17
GOMF_VOLTAGE_GATED_POTASSIUM_CHANNEL_ACTIVITY	KCNH7
GOMF_VOLTAGE_GATED_POTASSIUM_CHANNEL_ACTIVITY	KCNQ4
GOMF_VOLTAGE_GATED_POTASSIUM_CHANNEL_ACTIVITY	KCNAB3
GOMF_VOLTAGE_GATED_POTASSIUM_CHANNEL_ACTIVITY	KCNG4
GOMF_VOLTAGE_GATED_POTASSIUM_CHANNEL_ACTIVITY	KCNB2
GOMF_VOLTAGE_GATED_POTASSIUM_CHANNEL_ACTIVITY	KCNK6
GOMF_VOLTAGE_GATED_POTASSIUM_CHANNEL_ACTIVITY	KCNE2
KEGG_CALCIUM_SIGNALING_PATHWAY	ADCY1
KEGG_CALCIUM_SIGNALING_PATHWAY	ADCY2
KEGG_CALCIUM_SIGNALING_PATHWAY	CYSLTR1
KEGG_CALCIUM_SIGNALING_PATHWAY	ADCY3
KEGG_CALCIUM_SIGNALING_PATHWAY	CHP1
KEGG_CALCIUM_SIGNALING_PATHWAY	CHRM1
KEGG_CALCIUM_SIGNALING_PATHWAY	CHRM2
KEGG_CALCIUM_SIGNALING_PATHWAY	ADCY7
KEGG_CALCIUM_SIGNALING_PATHWAY	PLCD3
KEGG_CALCIUM_SIGNALING_PATHWAY	CHRM3
KEGG_CALCIUM_SIGNALING_PATHWAY	CHRM5
KEGG_CALCIUM_SIGNALING_PATHWAY	CHRNA7
KEGG_CALCIUM_SIGNALING_PATHWAY	ADCY8
KEGG_CALCIUM_SIGNALING_PATHWAY	ADCY9
KEGG_CALCIUM_SIGNALING_PATHWAY	ADORA2A
KEGG_CALCIUM_SIGNALING_PATHWAY	ADORA2B
KEGG_CALCIUM_SIGNALING_PATHWAY	ADRA1D
KEGG_CALCIUM_SIGNALING_PATHWAY	ADRA1B
KEGG_CALCIUM_SIGNALING_PATHWAY	ADRA1A
KEGG_CALCIUM_SIGNALING_PATHWAY	ADRB1
KEGG_CALCIUM_SIGNALING_PATHWAY	ADRB2
KEGG_CALCIUM_SIGNALING_PATHWAY	ADRB3
KEGG_CALCIUM_SIGNALING_PATHWAY	CALML6
KEGG_CALCIUM_SIGNALING_PATHWAY	DRD1
KEGG_CALCIUM_SIGNALING_PATHWAY	DRD5
KEGG_CALCIUM_SIGNALING_PATHWAY	AGTR1
KEGG_CALCIUM_SIGNALING_PATHWAY	EDNRA
KEGG_CALCIUM_SIGNALING_PATHWAY	EDNRB
KEGG_CALCIUM_SIGNALING_PATHWAY	EGFR
KEGG_CALCIUM_SIGNALING_PATHWAY	ADCY4
KEGG_CALCIUM_SIGNALING_PATHWAY	ERBB2
KEGG_CALCIUM_SIGNALING_PATHWAY	ERBB3
KEGG_CALCIUM_SIGNALING_PATHWAY	ERBB4
KEGG_CALCIUM_SIGNALING_PATHWAY	F2R
KEGG_CALCIUM_SIGNALING_PATHWAY	PTK2B
KEGG_CALCIUM_SIGNALING_PATHWAY	P2RX2
KEGG_CALCIUM_SIGNALING_PATHWAY	PLCB1
KEGG_CALCIUM_SIGNALING_PATHWAY	GNA11
KEGG_CALCIUM_SIGNALING_PATHWAY	GNA15
KEGG_CALCIUM_SIGNALING_PATHWAY	GNAL
KEGG_CALCIUM_SIGNALING_PATHWAY	GNAQ
KEGG_CALCIUM_SIGNALING_PATHWAY	GNAS
KEGG_CALCIUM_SIGNALING_PATHWAY	GRIN1
KEGG_CALCIUM_SIGNALING_PATHWAY	GRIN2A
KEGG_CALCIUM_SIGNALING_PATHWAY	GRIN2C
KEGG_CALCIUM_SIGNALING_PATHWAY	GRIN2D
KEGG_CALCIUM_SIGNALING_PATHWAY	SLC25A4
KEGG_CALCIUM_SIGNALING_PATHWAY	GRM1
KEGG_CALCIUM_SIGNALING_PATHWAY	GRM5
KEGG_CALCIUM_SIGNALING_PATHWAY	SLC25A5
KEGG_CALCIUM_SIGNALING_PATHWAY	GRPR
KEGG_CALCIUM_SIGNALING_PATHWAY	SLC25A6
KEGG_CALCIUM_SIGNALING_PATHWAY	HRH1
KEGG_CALCIUM_SIGNALING_PATHWAY	HRH2
KEGG_CALCIUM_SIGNALING_PATHWAY	HTR2A
KEGG_CALCIUM_SIGNALING_PATHWAY	HTR2B
KEGG_CALCIUM_SIGNALING_PATHWAY	HTR2C
KEGG_CALCIUM_SIGNALING_PATHWAY	HTR4
KEGG_CALCIUM_SIGNALING_PATHWAY	HTR5A
KEGG_CALCIUM_SIGNALING_PATHWAY	HTR6
KEGG_CALCIUM_SIGNALING_PATHWAY	HTR7
KEGG_CALCIUM_SIGNALING_PATHWAY	ITPKA
KEGG_CALCIUM_SIGNALING_PATHWAY	ITPKB
KEGG_CALCIUM_SIGNALING_PATHWAY	ITPR1
KEGG_CALCIUM_SIGNALING_PATHWAY	ITPR2
KEGG_CALCIUM_SIGNALING_PATHWAY	ITPR3
KEGG_CALCIUM_SIGNALING_PATHWAY	LHCGR
KEGG_CALCIUM_SIGNALING_PATHWAY	MYLK
KEGG_CALCIUM_SIGNALING_PATHWAY	NOS1
KEGG_CALCIUM_SIGNALING_PATHWAY	NOS2
KEGG_CALCIUM_SIGNALING_PATHWAY	NOS3
KEGG_CALCIUM_SIGNALING_PATHWAY	ATP2A1
KEGG_CALCIUM_SIGNALING_PATHWAY	ATP2A2
KEGG_CALCIUM_SIGNALING_PATHWAY	ATP2A3
KEGG_CALCIUM_SIGNALING_PATHWAY	ATP2B1
KEGG_CALCIUM_SIGNALING_PATHWAY	ATP2B2
KEGG_CALCIUM_SIGNALING_PATHWAY	ATP2B3
KEGG_CALCIUM_SIGNALING_PATHWAY	NTSR1
KEGG_CALCIUM_SIGNALING_PATHWAY	ATP2B4
KEGG_CALCIUM_SIGNALING_PATHWAY	OXTR
KEGG_CALCIUM_SIGNALING_PATHWAY	P2RX1
KEGG_CALCIUM_SIGNALING_PATHWAY	P2RX3
KEGG_CALCIUM_SIGNALING_PATHWAY	P2RX4
KEGG_CALCIUM_SIGNALING_PATHWAY	P2RX5
KEGG_CALCIUM_SIGNALING_PATHWAY	P2RX7
KEGG_CALCIUM_SIGNALING_PATHWAY	PLCE1
KEGG_CALCIUM_SIGNALING_PATHWAY	PDE1A
KEGG_CALCIUM_SIGNALING_PATHWAY	PDE1C
KEGG_CALCIUM_SIGNALING_PATHWAY	PDE1B
KEGG_CALCIUM_SIGNALING_PATHWAY	PDGFRA
KEGG_CALCIUM_SIGNALING_PATHWAY	PDGFRB
KEGG_CALCIUM_SIGNALING_PATHWAY	CALML5
KEGG_CALCIUM_SIGNALING_PATHWAY	PHKA1
KEGG_CALCIUM_SIGNALING_PATHWAY	PHKA2
KEGG_CALCIUM_SIGNALING_PATHWAY	PHKB
KEGG_CALCIUM_SIGNALING_PATHWAY	PHKG1
KEGG_CALCIUM_SIGNALING_PATHWAY	PHKG2
KEGG_CALCIUM_SIGNALING_PATHWAY	PLCB2
KEGG_CALCIUM_SIGNALING_PATHWAY	PLCB3
KEGG_CALCIUM_SIGNALING_PATHWAY	PLCB4
KEGG_CALCIUM_SIGNALING_PATHWAY	PLCD1
KEGG_CALCIUM_SIGNALING_PATHWAY	PLCG1
KEGG_CALCIUM_SIGNALING_PATHWAY	PLCG2
KEGG_CALCIUM_SIGNALING_PATHWAY	PLN
KEGG_CALCIUM_SIGNALING_PATHWAY	PPID
KEGG_CALCIUM_SIGNALING_PATHWAY	AVPR1A
KEGG_CALCIUM_SIGNALING_PATHWAY	AVPR1B
KEGG_CALCIUM_SIGNALING_PATHWAY	PPP3CA
KEGG_CALCIUM_SIGNALING_PATHWAY	PPP3CB
KEGG_CALCIUM_SIGNALING_PATHWAY	PPP3CC
KEGG_CALCIUM_SIGNALING_PATHWAY	PPP3R1
KEGG_CALCIUM_SIGNALING_PATHWAY	PPP3R2
KEGG_CALCIUM_SIGNALING_PATHWAY	PRKACA
KEGG_CALCIUM_SIGNALING_PATHWAY	PRKACB
KEGG_CALCIUM_SIGNALING_PATHWAY	PRKACG
KEGG_CALCIUM_SIGNALING_PATHWAY	PRKCA
KEGG_CALCIUM_SIGNALING_PATHWAY	PRKCB
KEGG_CALCIUM_SIGNALING_PATHWAY	PRKCG
KEGG_CALCIUM_SIGNALING_PATHWAY	PRKX
KEGG_CALCIUM_SIGNALING_PATHWAY	LTB4R2
KEGG_CALCIUM_SIGNALING_PATHWAY	SPHK2
KEGG_CALCIUM_SIGNALING_PATHWAY	CYSLTR2
KEGG_CALCIUM_SIGNALING_PATHWAY	PTAFR
KEGG_CALCIUM_SIGNALING_PATHWAY	PTGER1
KEGG_CALCIUM_SIGNALING_PATHWAY	PTGER3
KEGG_CALCIUM_SIGNALING_PATHWAY	PTGFR
KEGG_CALCIUM_SIGNALING_PATHWAY	BDKRB1
KEGG_CALCIUM_SIGNALING_PATHWAY	BDKRB2
KEGG_CALCIUM_SIGNALING_PATHWAY	RYR1
KEGG_CALCIUM_SIGNALING_PATHWAY	RYR2
KEGG_CALCIUM_SIGNALING_PATHWAY	RYR3
KEGG_CALCIUM_SIGNALING_PATHWAY	CHP2
KEGG_CALCIUM_SIGNALING_PATHWAY	SLC8A2
KEGG_CALCIUM_SIGNALING_PATHWAY	SLC8A1
KEGG_CALCIUM_SIGNALING_PATHWAY	SLC8A3
KEGG_CALCIUM_SIGNALING_PATHWAY	BST1
KEGG_CALCIUM_SIGNALING_PATHWAY	TACR2
KEGG_CALCIUM_SIGNALING_PATHWAY	TACR1
KEGG_CALCIUM_SIGNALING_PATHWAY	TACR3
KEGG_CALCIUM_SIGNALING_PATHWAY	TBXA2R
KEGG_CALCIUM_SIGNALING_PATHWAY	TNNC2
KEGG_CALCIUM_SIGNALING_PATHWAY	TNNC1
KEGG_CALCIUM_SIGNALING_PATHWAY	TRHR
KEGG_CALCIUM_SIGNALING_PATHWAY	TRPC1
KEGG_CALCIUM_SIGNALING_PATHWAY	VDAC2P5
KEGG_CALCIUM_SIGNALING_PATHWAY	VDAC1
KEGG_CALCIUM_SIGNALING_PATHWAY	VDAC2
KEGG_CALCIUM_SIGNALING_PATHWAY	VDAC3
KEGG_CALCIUM_SIGNALING_PATHWAY	CACNA1A
KEGG_CALCIUM_SIGNALING_PATHWAY	CACNA1B
KEGG_CALCIUM_SIGNALING_PATHWAY	CACNA1C
KEGG_CALCIUM_SIGNALING_PATHWAY	CACNA1D
KEGG_CALCIUM_SIGNALING_PATHWAY	CACNA1E
KEGG_CALCIUM_SIGNALING_PATHWAY	CACNA1F
KEGG_CALCIUM_SIGNALING_PATHWAY	CACNA1S
KEGG_CALCIUM_SIGNALING_PATHWAY	CALM1
KEGG_CALCIUM_SIGNALING_PATHWAY	CALM2
KEGG_CALCIUM_SIGNALING_PATHWAY	CALM3
KEGG_CALCIUM_SIGNALING_PATHWAY	CALML3
KEGG_CALCIUM_SIGNALING_PATHWAY	CAMK4
KEGG_CALCIUM_SIGNALING_PATHWAY	CAMK2A
KEGG_CALCIUM_SIGNALING_PATHWAY	CAMK2B
KEGG_CALCIUM_SIGNALING_PATHWAY	CAMK2D
KEGG_CALCIUM_SIGNALING_PATHWAY	CAMK2G
KEGG_CALCIUM_SIGNALING_PATHWAY	SLC25A31
KEGG_CALCIUM_SIGNALING_PATHWAY	PLCD4
KEGG_CALCIUM_SIGNALING_PATHWAY	MYLK2
KEGG_CALCIUM_SIGNALING_PATHWAY	CCKAR
KEGG_CALCIUM_SIGNALING_PATHWAY	CCKBR
KEGG_CALCIUM_SIGNALING_PATHWAY	SPHK1
KEGG_CALCIUM_SIGNALING_PATHWAY	CACNA1I
KEGG_CALCIUM_SIGNALING_PATHWAY	CACNA1H
KEGG_CALCIUM_SIGNALING_PATHWAY	CACNA1G
KEGG_CALCIUM_SIGNALING_PATHWAY	PLCZ1
KEGG_CALCIUM_SIGNALING_PATHWAY	P2RX6
KEGG_CALCIUM_SIGNALING_PATHWAY	MYLK3
KEGG_CALCIUM_SIGNALING_PATHWAY	CD38
KEGG_CALCIUM_SIGNALING_PATHWAY	GNA14
REACTOME_HIGHLY_CALCIUM_PERMEABLE_NICOTINIC_ACETYLCHOLINE_RECEPTORS	CHRNA3
REACTOME_HIGHLY_CALCIUM_PERMEABLE_NICOTINIC_ACETYLCHOLINE_RECEPTORS	CHRNA4
REACTOME_HIGHLY_CALCIUM_PERMEABLE_NICOTINIC_ACETYLCHOLINE_RECEPTORS	CHRNB4
REACTOME_HIGHLY_CALCIUM_PERMEABLE_NICOTINIC_ACETYLCHOLINE_RECEPTORS	CHRNA2
REACTOME_HIGHLY_CALCIUM_PERMEABLE_NICOTINIC_ACETYLCHOLINE_RECEPTORS	CHRNA1
REACTOME_HIGHLY_CALCIUM_PERMEABLE_NICOTINIC_ACETYLCHOLINE_RECEPTORS	CHRNB3
REACTOME_HIGHLY_CALCIUM_PERMEABLE_NICOTINIC_ACETYLCHOLINE_RECEPTORS	CHRNA6
REACTOME_HIGHLY_CALCIUM_PERMEABLE_NICOTINIC_ACETYLCHOLINE_RECEPTORS	CHRNB2
REACTOME_HIGHLY_CALCIUM_PERMEABLE_NICOTINIC_ACETYLCHOLINE_RECEPTORS	CHRNA5
REACTOME_HIGHLY_CALCIUM_PERMEABLE_POSTSYNAPTIC_NICOTINIC_ACETYLCHOLINE_RECEPTORS	CHRNA3
REACTOME_HIGHLY_CALCIUM_PERMEABLE_POSTSYNAPTIC_NICOTINIC_ACETYLCHOLINE_RECEPTORS	CHRNA4
REACTOME_HIGHLY_CALCIUM_PERMEABLE_POSTSYNAPTIC_NICOTINIC_ACETYLCHOLINE_RECEPTORS	CHRNB4
REACTOME_HIGHLY_CALCIUM_PERMEABLE_POSTSYNAPTIC_NICOTINIC_ACETYLCHOLINE_RECEPTORS	CHRNA2
REACTOME_HIGHLY_CALCIUM_PERMEABLE_POSTSYNAPTIC_NICOTINIC_ACETYLCHOLINE_RECEPTORS	CHRNA1
REACTOME_HIGHLY_CALCIUM_PERMEABLE_POSTSYNAPTIC_NICOTINIC_ACETYLCHOLINE_RECEPTORS	CHRNB3
REACTOME_HIGHLY_CALCIUM_PERMEABLE_POSTSYNAPTIC_NICOTINIC_ACETYLCHOLINE_RECEPTORS	CHRNA6
REACTOME_HIGHLY_CALCIUM_PERMEABLE_POSTSYNAPTIC_NICOTINIC_ACETYLCHOLINE_RECEPTORS	CHRNB2
REACTOME_HIGHLY_CALCIUM_PERMEABLE_POSTSYNAPTIC_NICOTINIC_ACETYLCHOLINE_RECEPTORS	CHRNA5
REACTOME_HIGHLY_CALCIUM_PERMEABLE_POSTSYNAPTIC_NICOTINIC_ACETYLCHOLINE_RECEPTORS	CHRNA9
REACTOME_HIGHLY_CALCIUM_PERMEABLE_POSTSYNAPTIC_NICOTINIC_ACETYLCHOLINE_RECEPTORS	CHRNA7
REACTOME_HIGHLY_CALCIUM_PERMEABLE_POSTSYNAPTIC_NICOTINIC_ACETYLCHOLINE_RECEPTORS	CHRNA7
REACTOME_HIGHLY_SODIUM_PERMEABLE_POSTSYNAPTIC_ACETYLCHOLINE_NICOTINIC_RECEPTORS	CHRNA3
REACTOME_HIGHLY_SODIUM_PERMEABLE_POSTSYNAPTIC_ACETYLCHOLINE_NICOTINIC_RECEPTORS	CHRNA4
REACTOME_HIGHLY_SODIUM_PERMEABLE_POSTSYNAPTIC_ACETYLCHOLINE_NICOTINIC_RECEPTORS	CHRNE
REACTOME_HIGHLY_SODIUM_PERMEABLE_POSTSYNAPTIC_ACETYLCHOLINE_NICOTINIC_RECEPTORS	CHRNB4
REACTOME_HIGHLY_SODIUM_PERMEABLE_POSTSYNAPTIC_ACETYLCHOLINE_NICOTINIC_RECEPTORS	CHRND
REACTOME_HIGHLY_SODIUM_PERMEABLE_POSTSYNAPTIC_ACETYLCHOLINE_NICOTINIC_RECEPTORS	CHRNB2
REACTOME_HIGHLY_SODIUM_PERMEABLE_POSTSYNAPTIC_ACETYLCHOLINE_NICOTINIC_RECEPTORS	CHRNG
REACTOME_PRESYNAPTIC_NICOTINIC_ACETYLCHOLINE_RECEPTORS	CHRNA3
REACTOME_PRESYNAPTIC_NICOTINIC_ACETYLCHOLINE_RECEPTORS	CHRNA4
REACTOME_PRESYNAPTIC_NICOTINIC_ACETYLCHOLINE_RECEPTORS	CHRNE
REACTOME_PRESYNAPTIC_NICOTINIC_ACETYLCHOLINE_RECEPTORS	CHRNB4
REACTOME_PRESYNAPTIC_NICOTINIC_ACETYLCHOLINE_RECEPTORS	CHRNA2
REACTOME_PRESYNAPTIC_NICOTINIC_ACETYLCHOLINE_RECEPTORS	CHRND
REACTOME_PRESYNAPTIC_NICOTINIC_ACETYLCHOLINE_RECEPTORS	CHRNA1
REACTOME_PRESYNAPTIC_NICOTINIC_ACETYLCHOLINE_RECEPTORS	CHRNB3
REACTOME_PRESYNAPTIC_NICOTINIC_ACETYLCHOLINE_RECEPTORS	CHRNA6
REACTOME_PRESYNAPTIC_NICOTINIC_ACETYLCHOLINE_RECEPTORS	CHRNB2
REACTOME_PRESYNAPTIC_NICOTINIC_ACETYLCHOLINE_RECEPTORS	CHRNA5
REACTOME_PRESYNAPTIC_NICOTINIC_ACETYLCHOLINE_RECEPTORS	CHRNG
ST_ADRENERGIC	AKT1
ST_ADRENERGIC	APC
ST_ADRENERGIC	AR
ST_ADRENERGIC	ASAH1
ST_ADRENERGIC	CFB
ST_ADRENERGIC	BRAF
ST_ADRENERGIC	CAMP
ST_ADRENERGIC	CCL13
ST_ADRENERGIC	CCL15
ST_ADRENERGIC	CCL16
ST_ADRENERGIC	DAG1
ST_ADRENERGIC	EGFR
ST_ADRENERGIC	GAST
ST_ADRENERGIC	GNA11
ST_ADRENERGIC	GNA15
ST_ADRENERGIC	GNAI1
ST_ADRENERGIC	GNAQ
ST_ADRENERGIC	ITPKA
ST_ADRENERGIC	ITPKB
ST_ADRENERGIC	ITPR1
ST_ADRENERGIC	ITPR2
ST_ADRENERGIC	ITPR3
ST_ADRENERGIC	KCNJ3
ST_ADRENERGIC	KCNJ5
ST_ADRENERGIC	KCNJ9
ST_ADRENERGIC	MAPK1
ST_ADRENERGIC	MAPK10
ST_ADRENERGIC	MAPK14
ST_ADRENERGIC	PHKA2
ST_ADRENERGIC	PIK3CA
ST_ADRENERGIC	PIK3CD
ST_ADRENERGIC	PIK3R1
ST_ADRENERGIC	PITX2
ST_ADRENERGIC	CRP
ST_ADRENERGIC	PTX3
ST_ADRENERGIC	RAF1
ST_ADRENERGIC	SRC
WP_PURINERGIC_SIGNALING	LPAR6
WP_PURINERGIC_SIGNALING	ADORA1
WP_PURINERGIC_SIGNALING	ADORA2A
WP_PURINERGIC_SIGNALING	ADORA2B
WP_PURINERGIC_SIGNALING	ADORA3
WP_PURINERGIC_SIGNALING	P2RX2
WP_PURINERGIC_SIGNALING	PANX1
WP_PURINERGIC_SIGNALING	P2RY10
WP_PURINERGIC_SIGNALING	GNAI1
WP_PURINERGIC_SIGNALING	GNAI2
WP_PURINERGIC_SIGNALING	GNAI3
WP_PURINERGIC_SIGNALING	GNAO1
WP_PURINERGIC_SIGNALING	GNAS
WP_PURINERGIC_SIGNALING	GNAT1
WP_PURINERGIC_SIGNALING	GNAT2
WP_PURINERGIC_SIGNALING	GNAZ
WP_PURINERGIC_SIGNALING	LPAR4
WP_PURINERGIC_SIGNALING	P2RY8
WP_PURINERGIC_SIGNALING	GNAT3
WP_PURINERGIC_SIGNALING	P2RX1
WP_PURINERGIC_SIGNALING	P2RX3
WP_PURINERGIC_SIGNALING	P2RX4
WP_PURINERGIC_SIGNALING	P2RX5
WP_PURINERGIC_SIGNALING	P2RX7
WP_PURINERGIC_SIGNALING	P2RY1
WP_PURINERGIC_SIGNALING	P2RY2
WP_PURINERGIC_SIGNALING	P2RY4
WP_PURINERGIC_SIGNALING	P2RY6
WP_PURINERGIC_SIGNALING	P2RY11
WP_PURINERGIC_SIGNALING	P2RY13
WP_PURINERGIC_SIGNALING	P2RY12
WP_PURINERGIC_SIGNALING	P2RX6
WP_PURINERGIC_SIGNALING	P2RY14
